## Supplementary material for "Mammalian ZAP and KHNYN can independently restrict CpG-enriched avian viruses": S1 Table

### Sheet: Sheet1
REAGENT or RESOURCE	SOURCE	IDENTIFIER	USAGE	REFERENCE/NOTES
Experimental models: Cell lines
Human: HEK293T	ATCC	CRL-3216	DMEM/10FBS/1PS
Human: A549	ATCC	CRM-CCL-185	DMEM/10FBS/1PS
Human: Sup-T11	NIH AIDS Reagent Program	ARP-100; Clone 11	DMEM/10FBS/1PS	Subclone of Sup-T1 Refsland 2010 NAR (PMID: 20308164)
Chicken: UMNSAH/DF-1	ATCC	CRL-12203	DMEM/10FBS/1PS
Chicken: DT40	ATCC	CRL-2111	DMEM/10FBS/10TPB/1PS
Duck: CCL-141	ATCC	CCL-141	EMEM/10FBS/1PS
Canine: MDCK (NLB-2)	ATCC	CCL-34	DMEM/10FBS/1PS
Pig: PK-15	ATCC	CCL-33	DMEM/10FBS/1PS
Bacteria and Virus Strains
A/Human/Puerto Rico/1934/8/H1N1 (PR8)			MOI = 0.05; 5
A/Human/Puerto Rico/1934/8/H1N1 CpG-High NP (PR8CG)			MOI = 0.05; 5	Gaunt 2016 eLife (PMID: 26878752)
A/Human/Puerto Rico/1934/8/H1N1 (scPR8_mCherry)			MOI = 5	Sjaastad (Langlois) 2018 PNAS (PMID: 30181264)
A/Human/California/2009/4/H1N1 (scCal04_mCherry)			MOI = 5
A/green-winged teal/Ohio/1986/175/H2N1 (OH175); made with PR8 HA and NA			MOI = 0.05; 0.5	Mehle & Doudna 2009 PNAS (PMID: 19995968)
RCAS-GFP (CT#22; Rous Sarcoma Virus)	Addgene	#13878		Chen (Cepko) 1999 Dev Biol (PMID: 10525341)	RCAS GFP (CT#22) was a gift from Connie Cepko (Addgene plasmid # 13878 ; http://n2t.net/addgene:13878 ; RRID:Addgene_13878)
RCAS-mCherry (env- src-)	This publication	pJB1228
HIV-1 NL4-3 mCherry (env- vpr- nef-) WT (Strain NL4-3)		pJB114		Becker 2017 JVI (PMID: 28053097)
HIV-1 mCherry (env- vpr- nef-) CpG+ (Strain NL4-3)	This publication	pJB916		Ficarelli 2019 eLife (PMID: 31284899)
Friend murine leukemia virus (MLV_Gag-mCherry)				Lehmann (Mothes) 2005 JCB (PMID: 16027225); Sherer (Mothes) 2003 Traffic (PMID: 14617360)
NEB 10-beta Competent E. coli	New England Biosciences	C3019I
Antibodies
Polyclonal IAV/PR8 (antisera, chicken)	BEI Resources, NIAID, NIH	V301-511-552; NR-3098	1:10000
HRP Rabbit anti-chicken IgG	Jackson Immuno Research	303-035-003	1:10000
rabbit anti-ZAP polyclonal IgG	abcam	ab154680	1:5000
rabbit anti-KHNYN polyclonal IgG	ThermoFisher Scientific, Invitrogen	PA5-31660	1:500
rabbit anti-TRIM25 monoclonal IgG (EPR7315)	abcam	ab167154	1:10000
rabbit anti-Histone H3 polyclonal IgG	abcam	ab1791	1:10000
rabbit anti-BSD polyclonal IgG	abcam	ab38307	1:500
rabbit anti-beta-actin monoclonal IgG (13E5)	Cell Signaling Technology	#4970	1:2000
mouse anti-KHNYN monoclonal IgG1	Santa Cruz Biotechnology	sc-514168	1:500
mouse anti-TUBULIN (TUBA4A) monoclonal IgG	Sigma-Aldrich	T5168	1:10000
mouse anti-mNeonGreen monoclonal IgG2c	ProteinTech	32F6	1:1000
rabbit anti-mNeonGreen polyclonal IgG	ProteinTech	29523-1-AP	1:1000
mouse anti-GFP monoclonal antibody IgG2a (JL-8)	Takara Bio / ClonTech	#632381	1:1000
mouse anti-p19 (ROSV Gag)	Developmental Studies Hybridoma Bank, Uiowa	AMV-3C2	1:1000	Potts (Vogt) 1987 J Gen Virol (PMID: 2447226)
mouse anti-p24 (HIV-1 Gag)	NIH HIV/AIDS Reagent Program	183-H12-5C; ARP-1513	1:1000	Chesebro (Perryman) 1992 J Virol (PMID: 1404602)
mouse anti-HA epitope tag monoclonal antibody IgG1	BioLegend / Covance	MMS-101P	1:500
mouse anti-nucleoprotein monoclonal IgG1	BEI Resources, NIAID, NIH	Clone IC5-1B7; NR-43899	1:500	Hirata (Yewdell) 2014 BBRC (PMID: 24971535)
mouse anti-GAPDH monoclonal antibody	abcam	ab8245	1:10000
IRDye 680LT goat anti-mouse IgG (H+L)	LI-COR, Inc.	926-68020	1:10000
IRDye 800CW goat anti-rabbit IgG	LI-COR, Inc.	926-32210	1:10000
Alexa Fluor 568 goat anti-mouse IgG antibody	ThermoFisher Scientific, Invitrogen	A-11031	1:500
Chemicals, peptides, commercial kits, and recombinant proteins
Human IFN Alpha Hybrid Protein (Universal Type I IFN)	Pestka Biomedical Laboratories (PBL) Assay Science, Inc	11200-2	1000U/mL	Rehberg 1982 J Biol Chem (PMID: 6288687)
Recombinant Chicken Interferon Alpha	Bio-Rad Laboratories, Inc	PAP004	1000U/mL	Schulz 1995 Eur J Immunol (PMID: 7535703)
Trypsin from bovine pancreas; TPCK treated	Sigma Aldrich	T1426	0.625ug/mL for DF-1/CCL-141; 1.0ug/mL for A549; 2.0ug/mL for MDCK
Puromycin Dihydrochloride	Gold Biotechnology, Inc	P-600-1	2ug/mL
Blasticidin S HCl	Gold Biotechnology, Inc	B-800-100	2-4ug/mL
Hygromycin B	Gold Biotechnology, Inc	H-270-5	250-400ug/mL
ChromoTek GFP-Trap Agarose	ProteinTech	gta-20
RNeasy Mini Kit	Qiagen	#74106
QuantiTect Reverse Transcription Kit	Qiagen	#205311
Ssofast EvaGreen Supermix	Bio-Rad Laboratories, Inc	#1725204
Software
UCSF Chimera	UCSF Resource for Biocomputing	v1.13.1 (build 41965)		Pettersen (Ferrin) 2004 J Comput Chem (PMID: 15264254)
FIJI	UW-Madison LOCI	v2.3.0 (ImageJ 1.53r)		Schindelin (Cardona) 2012 Nat Meth (PMID: 22743772)
RoseTTAFold	Baker Lab, UWash			Baek (Baker) 2021 Science (PMID: 34282049)
RosettaCM	Baker Lab, UWash			Song DiMaio (Baker) 2013 Structure (PMID: 24035711)
ColabFold (AlphaFold2 using MMSeqs2)	Mirdita & Steinegger Labs	v1.5.5		Mirdita (Steinegger) 2022 Nat Meth (PMID: 35637307)
SeaView - Multiplatform GUI for molecular phylogeny	Gouy Lab	v5.0.4		Guoy et al 2021 Methods Mol Biol (PMID: 33289897)
R language	R Project for Statistical Computing	v3.6.3
R-Studio	Posit Software	v1.3.1073
Trimmomatic	Usadel Lab	v0.32		Bolger et al 2014 Bioinformatics (PMID: 24695404)
STAR	Alex Dobin	v2.7.11b		Dobin et al 2013 Bioinformatics (PMID: 23104886)
HTSeq	Putri, Anders, Zanini	v2.0		Putri et al 2022 Bioinformatics (PMID: 35561197)
DESeq2	Michael Love	v1.34.0		Love et al 2014 Genome Biol (PMID: 25516281)
Structural Models
Gallus gallus ZC3HAV1 (aa 1-219)	RoseTTAFold (de novo)	Submission 278948		MGDPVVCSFLTKTLCAEGGRLGLAELQQHVGLSAQQLRETLQAAGPERFLLLTGAGGAPEVLALTAVRICMRKQCEGCERLHLCKLHLMGRCSLRHRVCKYSHDITSAENKKVLKTHELSGLSENELRILLLQNDPFLLPDACQFYNNRVNTCSQRDDCNKLHICRYFLHGGCKFFPCKKSHNFLDSCALRLLKNGGIDEKMASNIQKVYDHKHVELHK
Anas platyrhynchus ZC3HAV1 (aa 1-219)	RoseTTAFold (de novo)	Submission 278954		MSDPVVCSFLTKTLCAQGGRLGLTELREHIDLSEQQLMETLRAAGPRRFLLTADDGLPTEVLAVSDVRVCVLKECPGCDRLHLCKLHLGGKCNLGPRACRYSHDISSTENKKVLKTHELSGLSEDELRVLLLQNDPFFLPDVCQFYNRKGGACNQKNNCSRLHICRHYLKGNCKFFVCKRSHKLLDEHSLRVLETAGIDAKIVANFQIIYDHKHVEFNK
Coturnix japonica ZC3HAV1 (aa 1-219)	RoseTTAFold (de novo)	Submission 529824		MCDPVVCSFLTKTLCAQGGRMGLSELQQHVGLSARQLQETLQAAGPERFLQLTGDGVTPEVLALTTVRVCMRKQCDGCQRLHLCKPHLMGRCGQRYRGCKYSHDITGDENKKVLKTHELSGLSESELRILLLQNDPFLLPDACKLYNDRINTCSQPSSCNNLHICRHFLHGGCKFFPCKRSHNLLDSRALRALKNGGVDEKMASNIQTILDYKHADLCK
Gallus gallus ZC3HAV1 (aa 1-220)	Robetta CM (6UEJ as model)	Submission 61207		MGDPVVCSFLTKTLCAEGGRLGLAELQQHVGLSAQQLRETLQAAGPERFLLLTGAGGAPEVLALTAVRICMRKQCEGCERLHLCKLHLMGRCSLRHRVCKYSHDITSAENKKVLKTHELSGLSENELRILLLQNDPFLLPDACQFYNNRVNTCSQRDDCNKLHICRYFLHGGCKFFPCKKSHNFLDSCALRLLKNGGIDEKMASNIQKVYDHKHVELHKR
Anas platyrhynchus ZC3HAV1 (aa 1-219)	Robetta CM (6UEJ as model)	Submission 303633		MSDPVVCSFLTKTLCAQGGRLGLTELREHIDLSEQQLMETLRAAGPRRFLLTADDGLPTEVLAVSDVRVCVLKECPGCDRLHLCKLHLGGKCNLGPRACRYSHDISSTENKKVLKTHELSGLSEDELRVLLLQNDPFFLPDVCQFYNRKGGACNQKNNCSRLHICRHYLKGNCKFFVCKRSHKLLDEHSLRVLETAGIDAKIVANFQIIYDHKHVEFNK
Coturnix japonica ZC3HAV1 (aa 1-219)	Robetta CM (6UEJ as model)	Submission 529825		MCDPVVCSFLTKTLCAQGGRMGLSELQQHVGLSARQLQETLQAAGPERFLQLTGDGVTPEVLALTTVRVCMRKQCDGCQRLHLCKPHLMGRCGQRYRGCKYSHDITGDENKKVLKTHELSGLSESELRILLLQNDPFLLPDACKLYNDRINTCSQPSSCNNLHICRHFLHGGCKFFPCKRSHNLLDSRALRALKNGGVDEKMASNIQTILDYKHADLCK
Homo sapiens KHNYN (aa 58-141)	Robetta CM (1ZZK as model)	Submission 61505		GPKENASRAKEYLKGLCSPELQDEIHYPPKLHCIFLGAQGFFLDCLAWSTSAHLVPRAPGSLMISGLTEAFVMAQSRVEELAER
Homo sapiens KHNYN (aa 1-213)	RoseTTAFold (de novo)	Submission 337731		MPTWGARPASPDRFAVSAEAENKVREQQPHVERIFSVGVSVLPKDCPDNPHIWLQLEGPKENASRAKEYLKGLCSPELQDEIHYPPKLHCIFLGAQGFFLDCLAWSTSAHLVPRAPGSLMISGLTEAFVMAQSRVEELAERLSWDFTPGPSSGASQCTGVLRDFSALLQSPGDAHREALLQLPLAVQEELLSLVQEASSGQGPGALASWEGRS
Sus scrufa KHNYN (aa 1-213)	RoseTTAFold (de novo)	Submission 337732		MPTWGAGSSSPDRFAVSAEAEDKVREQQPHVERIFRVGMSVLPKDCPENPHIWLQLEGPKENASRAKEYLKGLCNPELQNEIHYPPKLHCIFLGAQGFFLDCLAWSTSAHLVPGAPGSLMVSGLTEAFVMVQSRVEELVERLSWEFLPGPSPGASQCAGVLRDFSALLQSRVDAYTEALLQLPLAIQEELLSLVQEASRGQGPQAFPSWEQGS
Canis lupus familiaris (aa 1-213)	RoseTTAFold (de novo)	Submission 337733		MPTWGAGSPSPDRFAVSAEAEDKVREQQHYVERIFRVGMSVLPKDCPENPHIWLQLEGPKENASRAKEFLKGLCSPELQDEVHYPPKLHCIFLGAQGFFLDCLVWSTTAHLVPGPPGSLMVSGLTEAFVMAQSRVEELVERLSWDFRPGRAPGASQGAGVLRDFSALLQPCGDAHREALLQLPPAVQEELLSLVREASRGQGPHAPPLWDRGS
Ornithorhynchus anatinus KHNYN (aa 1-212)	RoseTTAFold (de novo)	Submission 337734		MEAAGGSPPGGPDVFAVPAEMEESLREQQRNVERIFRVQLSILDAPHPRSRHIWLQLRGSKENVGRAKEFVKGLCGPELWEEIYYPPALHCVFLGAHGLFLDCLCWATSAHLVPKGPGTLLLCGLAEAFALAQSRVEELERRLEGGGALVGDAQVAGAFGALLESYGGEHVRELLALPGAVQQELLSLVREAGPGRRGDYLAPPGAAGWSGS
Homo sapiens KHNYN (aa 437-589)	RoseTTAFold (de novo)	Submission 679161		LRHIVIDGSNVAMVHGLQHYFSSRGIAIAVQYFWDRGHRDITVFVPQWRFSKDAKVRESHFLQKLYSLSLLSLTPSRVMDGKRISSYDDRFMVKLAEETDGIIVSNDQFRDLAEESEKWMAIIRERLLPFTFVGNLFMVPDDPLGRNGPTLDE
Sus scrufa KHNYN (aa 421-573)	RoseTTAFold (de novo)	Submission 679162		LRHIVIDGSNVAMVHGLQHYFSSRGIAIAVQYFWDRGHRDITVFVPQWRFSKDSKVREGHFLHKLYSLSLLSLTPSRVLDGKRISSYDDRFMVKLAEETDGIIVSNDQFRDLAEESEKWMAIIRERLLPFTFVGNLFMVPDDPLGRNGPTLDE
Canis lupus familiaris (aa 425-577)	RoseTTAFold (de novo)	Submission 679163		LRHIVIDGSNVAMVHGLQHYFSSRGIAIAVQYFWDRGHRDITVFVPQWRFSKDAKVREGHFLQKLYSLSLLSLTPSRVMDGKRISSYDDRFMVKLAEETDGVIVSNDQFRDLAEESEKWMAIIRERLLPFTFVGNLFMVPDDPLGRNGPTLDE
Ornithorhynchus anatinus KHNYN (aa 410-562)	RoseTTAFold (de novo)	Submission 679164		LRHVIIDGSNVAMVHGLHHVFSCRGVALAVQYFWDRGHREITVFVPQWRLKKDPKVKEGHFLTILQDLRLLSFTPSRVVDGKRITPYDDRFMLKLAEETDGVIVTNDQLQDLAKESGEWFEIISERLLPFTFVGNIFMVPDDPLGRKGPTLDE
Recombinant DNA
pDZ.PR8.PB2	Langlois Lab
pDZ.PR8.PB1	Langlois Lab
pDZ.PR8.PA	Langlois Lab
pDZ.PR8.HA (H1)	Langlois Lab
pDZ.PR8.NP (WT)	Langlois Lab
pDZ.PR8.NA (N1)	Langlois Lab
pDZ.PR8.M	Langlois Lab
pDZ.PR8.NS	Langlois Lab
pDZ.PR8.NP (CG-high)	Langlois Lab			Gaunt 2016 eLife (PMID: 26878752)
pPol.HApack.mCherry	Langlois Lab
pCAGGS.PR8.PB2	Langlois Lab
pCAGGS.PR8.PB1	Langlois Lab
pCAGGS.PR8.PA	Langlois Lab
pCAGGS.PR8.NP	Langlois Lab
pDZ.Cal/04.PB2	Langlois Lab
pDZ.Cal/04.PB1	Langlois Lab
pDZ.Cal/04.PA	Langlois Lab
pCAGGS.Cal/04.HA	Langlois Lab
pDZ.Cal/04.NP	Langlois Lab
pDZ.Cal/04.NA	Langlois Lab
pDZ.Cal/04.M	Langlois Lab
pDZ.Cal/04NS	Langlois Lab
pDZ.S009/OH175.PB2	Mehle Lab			Mehle Doudna 2009 PNAS (PMID: 19995968)
pBD.S009/OH175.PB1	Mehle Lab
pBD.S009/OH175.PA	Mehle Lab
pBD.S009/OH175.NP	Mehle Lab
pPol.S009/OH175.M	Mehle Lab
pPol.S009/OH175.NS	Mehle Lab
MSCV.MCS.IRES.BlasticidinR		pJB305		Becker 2023 J Mol Biol (PMID: 37182813)
MSCV.mNeongreen.IRES.BlasticidinR	This publication	pJB436
MSCV.ggaZAP.IRES.BlasticidinR	This publication	pJB480		ggaZAP amplified from DF-1 cDNA
MSCV.mNeongreen-ggaZAP.IRES.BlasticidinR	This publication	pJB447
MSCV.mNeongreen-ggaZAP(C710S).IRES.BlasticidinR	This publication	pJB621		SDM
MSCV.mNeongreen-ggaZAP(hZF2).IRES.BlasticidinR	This publication	pJB623		Overlapping PCR
MSCV.mNeongreen-ggaZAP(hZF2.C710S).IRES.BlasticidinR	This publication	pJB625		SDM
MSCV.MCS.IRES.PuromycinR		pELE51		Evans (Sherer) 2018 JVI (PMID: 29321323)
MSCV.spCas9-GFP.IRES.PuromycinR	This publication	pJB1300
MSCV.miRFP670<iU6sgRNA>.IRES.BlasticidinR	This publication	pJB1276
pLKO.2 sh.Scramble Puro-T2A-mCherry	This publication	pJB946		Bespoke variant of pLKO
MSCV.hsaZAP-L.IRES.BlasticidinR	This publication	pJB453		Amplified from A549 cDNA
MSCV.hsaZAP-S.IRES.BlasticidinR	This publication	pJB454		Amplified from A549 cDNA
MSCV.hsaKHNYN.IRES.BlasticidinR	This publication	pJB455		Amplified from A549 cDNA
MSCV.hsaKHNYN(DDD443/524/525AAA).IRES.BlasticidinR	This publication	pJB468		SDM
MSCV.hsaTRIM25.IRES.BlasticidinR	This publication	pJB456		Amplified from A549 cDNA
MSCV.hsaZAP-S(Y108A).IRES.BlasticidinR	This publication	pJB641		SDM
MSCV.hsaZAP-S(gZF2).IRES.BlasticidinR	This publication	pJB643		Overlapping PCR
MSCV.hsaZAP-L(C899S).IRES.BlasticidinR	This publication	pJB649		SDM
MSCV.hsaZAP-S(+CVIS).IRES.BlasticidinR	This publication	pJB640		PCR
MSCV.hsaKHNYN(AQ95/96DE).IRES.BlasticidinR	This publication	pJB628		SDM
MSCV.hsaKHNYN(AQ95/96DE; DDD443/524/525AAA).IRES.BlasticidinR	This publication	pJB629		SDM
pLentiCRISPR1000	Harris Lab	pRH6941		Carpenter (Harris) 2019 Methods (PMID: 30578845)
pcDNA3.1	ThermoFisher Scientific	V79020
pcDNA3.1 hsaZAP-L	This publication	pJB429		Amplified from A549 cDNA
pcDNA3.1 hsaZAP-S	This publication	pJB443		Amplified from A549 cDNA
pcDNA3.1 hsaKHNYN	This publication	pJB430		Amplified from A549 cDNA
pcDNA3.1 hsaKHNYN (DDD443/524/525AAA)	This publication	pJB463		SDM
pcDNA3.1 hsaKHNYN (AQ95/96DE)	This publication	pJB914		SDM
pcDNA3.1 hsaKHNYN (AQ95/96DE; DDD443/524/525AAA)	This publication	pJB915		SDM
pcDNA3.1 hsaZAP-L (Y108A)	This publication	pJB472		SDM
pcDNA3.1 hsaZAP-L (C899S)	This publication	pJB471		SDM
pcDNA3.1 hsaZAP-S (Y108A)	This publication	pJB473		SDM
pcDNA3.2	This publication	Bespoke variant of pcDNA3.1		Mutation of MluI and MfeI restriction enzyme sites upstream of CMV promoter by SDM
pcDNA3.2 hsaZAP-S (+CVIS)	This publication	pJB973		PCR
pcDNA3.2 sscKHNYN	This publication	pJB943		Amplified from PK-15 cDNA
pcDNA3.2 cfaKHNYN	This publication	pJB944		IDT gBlock
pcDNA3.2 oanKHNYN	This publication	pJB945		IDT gBlock
pcDNA3.2 mNeongreen	This publication	pJB300		IDT gBlock
pcDNA3.2 mNeongreen-hsaZAP-L	This publication	pJB474
pcDNA3.2 mNeongreen-ggaZAP	This publication	pJB485
pcDNA3.2 mNeongreen-aplZAP	This publication	pJB854		IDT gBlock
pcDNA3.2 mNeongreen-hsaZAP-L (C899S)	This publication	pJB1055		SDM
pcDNA3.2 mNeongreen-ggaZAP (C710S)	This publication	pJB1038		SDM
pcDNA3.2 mNeongreen-aplZAP (C714S)	This publication	pJB1056		SDM
pcDNA3.2 mNeongreen-aplZAP (Y101A)	This publication	pJB1057		SDM
pcDNA3.2 mNeongreen-sscZAP-L	This publication	pJB681		Amplified from PK15 cDNA
pcDNA3.2 mNeongreen-sscZAP-S	This publication	pJB682		From pJB681
pcDNA3.2 mNeongreen-cfaZAP-L	This publication	pJB1232		IDT gBlock
pcDNA3.2 mNeongreen-cfaZAP-S	This publication	pJB1237		From pJB1237
pcDNA3.2 mNeongreen-oanZAP	This publication	pJB1176		IDT gBlock
pcDNA3.2 mNeongreen-oanZAP(C653S)	This publication	pJB1204		SDM
pcDNA3.2 mNeongreen-hsaKHNYN	This publication	pJB856
pcDNA3.2 mNeongreen-sscKHNYN	This publication	pJB984
pcDNA3.2 mNeongreen-cfaKHNYN	This publication	pJB985
pcDNA3.2 mNeongreen-oanKHNYN	This publication	pJB1043
pcDNA3.2 mNeongreen-sscKHNYN (DD508/509AA)	This publication	pJB1058		SDM
pcDNA3.2 mNeongreen-cfaKHNYN (DD511/512AA)	This publication	pJB1059		SDM
pcDNA3.2 mNeongreen-oanKHNYN (DD497/498AA)	This publication	pJB1072		SDM
pcDNA3.2 mNeongreen-oanKHNYN 601*stop	This publication	pJB1138		PCR
pcDNA3.2 mNeongreen-oanKHNYN 501*stop	This publication	pJB1139		PCR
pcDNA3.2 mNeongreen-oanKHNYN 401*stop	This publication	pJB1140		PCR
pcDNA3.2 mNeongreen-oanKHNYN 301*stop	This publication	pJB1141		PCR
pcDNA3.2 mNeongreen-oanKHNYN 201*stop	This publication	pJB1142		PCR
pcDNA3.2 mNeongreen-oanKHNYN 101*stop	This publication	pJB1143		PCR
MSCV.MCS.IRES.HygromycinR	This publication	pJB831
MSCV.YFP.IRES.HygromycinR	This publication	pJB1022
MSCV.YFP-hsaZAP-L.IRES.HygromycinR	This publication	pJB1026
MSCV.YFP-hsaZAP-S.IRES.HygromycinR	This publication	pJB1027
MSCV.YFP-ggaZAP.IRES.HygromycinR	This publication	pJB1048
MSCV.YFP-hsaKHNYN.IRES.HygromycinR	This publication	pJB1029
MSCV.YFP-hsadKHNYN(DDD443/524/525AAA).IRES.HygromycinR	This publication	pJB1030
MSCV.YFP-oanKHNYN.IRES.HygromycinR	This publication	pJB1047
EnvCpG86-561	IDT gBlock	MN685350.1		Ficarelli 2019 eLife (PMID: 31284899)
pBlueScript II KS (+)	Agilent	#212207
psPAX2	Addgene	#12260			psPAX2 was a gift from Didier Trono (Addgene plasmid # 12260 ; http://n2t.net/addgene:12260 ; RRID:Addgene_12260)
pMD-MLVogp		pJB834		Ory (Mulligan) 1996 PNAS (PMID: 8876147)
pMD2.G (VSVG)	Addgene	#12259		Naldini (Trono) 1997 Science (PMID: 8602510)	pMD2.G was a gift from Didier Trono (Addgene plasmid # 12259 ; http://n2t.net/addgene:12259 ; RRID:Addgene_12259)
pCAG-RABVG	Addgene	#36398		Beier (Cepko) 2011 PNAS (PMID: 21825165)	pCAG RABV-G was a gift from Connie Cepko (Addgene plasmid # 36398 ; http://n2t.net/addgene:36398 ; RRID:Addgene_36398)
pcDNA3.2 HIV.SynEnv (codon-optimized NL4-3 Env)	This publication	pJB1195		IDT gBlock
Oligonucleotide sequences		Sequence
LacZ KO sgRNA (E. coli LacZ)		CCCGAATCTCTATCGTGCGG		Carpenter (Harris) 2019 Methods (PMID: 30578845)
ggaZAP/ZC3HAV1-1 KO sgRNA	RGEN Cas-Designer	CACCAAGACCCTCTGCGCCG		Park Bae Kim 2015 Bioinformatics (PMID: 26358729)
ggaZAP/ZC3HAV1-2 KO sgRNA	RGEN Cas-Designer	TAACCCTGTTGTTGTAAAAT
ggaZAP/ZC3HAV1-3 KO sgRNA	RGEN Cas-Designer	AAATTATGGGACTTCTTGCA
aplZAP/ZC3HAV1-1 KO sgRNA	RGEN Cas-Designer	GTGTGCCCAGGGCGGCCGGC
aplZAP/ZC3HAV1-2 KO sgRNA	RGEN Cas-Designer	GGCCGTCATCTGCAGTTAGC
aplZAP/ZC3HAV1-3 KO sgRNA	RGEN Cas-Designer	ACCAGAAAAACAATTGCAGC
shScramble		GTCAAGTCTCACTTGCGTC
shggaZAP/ZC3HAV1-1	Broad Institute Genetic Perturbation Platform Design Tool	TTTACAACAACAGGGTTAATA
shggaZAP/ZC3HAV1-2	Broad Institute Genetic Perturbation Platform Design Tool	ACTGCAACAAGCTTCATATTT
shggaZAP/ZC3HAV1-3	Broad Institute Genetic Perturbation Platform Design Tool	CCAAATGAAGCATAGATATTT
siNeg (Negative Control DsiRNA)	IDT	51-01-14-04
siRNA aplZAP/ZC3HAV1 CD.Ri.479285.13.1	IDT	GAAGCUACCUUUAGAAACAACAGTG//GUCUUCGAUGGAAAUCUUUGUUGUCAC
siRNA aplZAP/ZC3HAV1 CD.Ri.479285.13.2	IDT	GGAAGAUAUCUGCAUAAACAACUTT//GACCUUCUAUAGACGUAUUUGUUGAAA
siRNA aplZAP/ZC3HAV1 CD.Ri.479285.13.3	IDT	AGAAGCUACCUUUAGAAACAACAGT//UGUCUUCGAUGGAAAUCUUUGUUGUCA
siRNA aplZAP/ZC3HAV1 CD.Ri.479285.13.4	IDT	GAACAGAAGCUACCUUUAGAAACAA//UUCUUGUCUUCGAUGGAAAUCUUUGUU
siRNA aplZAP/ZC3HAV1 CD.Ri.479285.13.5	IDT	AAGCUACCUUUAGAAACAACAGUGG//UCUUCGAUGGAAAUCUUUGUUGUCACC
siRNA aplZAP/ZC3HAV1 CD.Ri.479285.13.6	IDT	GCUCUUGGAUGAACACUCACUGAGA//UUCGAGAACCUACUUGUGAGUGACUCU
siRNA aplZAP/ZC3HAV1 CD.Ri.479285.13.7	IDT	GAAGAUAUCUGCAUAAACAACUUTG//ACCUUCUAUAGACGUAUUUGUUGAAAC
siRNA aplZAP/ZC3HAV1 CD.Ri.479285.13.8	IDT	ACAGAAGCUACCUUUAGAAACAACA//CUUGUCUUCGAUGGAAAUCUUUGUUGU
siRNA aplZAP/ZC3HAV1 CD.Ri.479285.13.9	IDT	GAUGUCUGCCAAUUUUACAACAGAA//GACUACAGACGGUUAAAAUGUUGUCU
siRNA aplZAP/ZC3HAV1 CD.Ri.479285.13.10	IDT	AGCUCUUGGAUGAACACUCACUGAG//AUUCGAGAACCUACUUGUGAGUGACUC
hsaZAP-1 KO sgRNA	Synthego	CACAAGTACCACATCTTCTA
hsaZAP-2 KO sgRNA	Synthego	ACTCTCTGGACTGAACAAAG
hsaKHNYN KO sgRNA		GGGGGTGAGCGTCCTTCCGA		Ficarelli 2019 eLife (PMID: 31284899)
hsaTRIM25 KO sgRNA		GAGCCGGTCACCACTCCGTG		Ficarelli 2019 eLife (PMID: 31284899)
ggaZC3HAV1 qPCR primer forward	NCBI Primer Designing Tool	CTACGCCATCGTCTGTTGTAA
ggaZC3HAV1 qPCR primer reverse	NCBI Primer Designing Tool	ACCCTGTTCTCCCTGTGTTCC
ggaTUBA4A qPCR primer forward	NCBI Primer Designing Tool	GACGACTCCTTCACCACCTTC
ggaTUBA4A qPCR primer reverse	NCBI Primer Designing Tool	TGCTCTGGGTGGAAGAGCTG
IAV PR8 NP qPCR primer forward		ATCATGGCGTCYCAAGGCACCAA		Sharp (Gaunt) 2023 PPAT (PMID: 37146066)
IAV PR8 NP qPCR primer reverse		GCTCTGATTTCAGTGGCRTTCTGG		Sharp (Gaunt) 2023 PPAT (PMID: 37146066)
ggaZC3HAV1 Exon 1 genomic DNA primer forward	This publication	TTCAGTTTCGATTCCGGCC
ggaZC3HAV1 Exon 1 genomic DNA primer reverse	This publication	TCTGAGGAACTACTCGGTGG
ggaZC3HAV1 Exon 3 genomic DNA primer forward	This publication	TTGGGTGAAACTGTGCAC
ggaZC3HAV1 Exon 3 genomic DNA primer reverse	This publication	GCATCTGTTGCAAGAGGG
aplZC3HAV1 Exon 1 genomic DNA primer forward	This publication	CAAGCTGCGAAGTTTCTC
aplZC3HAV1 Exon 1 genomic DNA primer reverse	This publication	CCAGATTTGGTTAGCCTCG
aplZC3HAV1 Exon 3 genomic DNA primer forward	This publication	CCTGAACATCAGGAAACCTG
aplZC3HAV1 Exon 3 genomic DNA primer reverse	This publication	CTTTTGAAGCTTTTGAAGGTGG
