## Supplementary material for "Mammalian ZAP and KHNYN can independently restrict CpG-enriched avian viruses": S2 Table

### Sheet: Significance
Statistical analyses	IAV Multicycle Replication Assay
Figure 1D
48hpi	Vector	mNeonGreen	mNG-ggaZAP	ggaZAP
PR8	-	0.9898	0.9769	0.1454
PR8CG	-	0.0502	0.413	0.1044
1way ANOVA
Figure 1F
PR8	mNeonGreen	mNG-ggaZAP	C710S	hZF2	hZF2_C710S
Start	-	0.9685	>0.9999	>0.9999	0.7529
12	-	0.2527	0.0457	0.0025	0.0664
24	-	0.7928	0.3204	0.4299	0.9935
48	-	0.0546	0.0964	0.1869	0.0714
PR8CG	mNeonGreen	mNG-ggaZAP	C710S	hZF2	hZF2_C710S
Start	-	0.6729	>0.9999	>0.9999	0.7481
12	-	0.0327	0.0423	0.0138	0.0329
24	-	0.0105	0.0143	0.0145	0.0341
48	-	0.8318	0.9428	0.9977	0.7035
2way ANOVA
Figure 1G
48hpi	DF-1	LacZ	ggaZAP-1 KO	ggaZAP-2 KO	ggaZAP-3 KO
PR8	-	0.2042	0.574	0.8501	0.8906
PR8CG	-	0.9977	>0.9999	0.8175	0.2531
1way ANOVA
Figure 1H
48hpi	CCL-141	LacZ	aplZAP-1 KO	aplZAP-2 KO	aplZAP-3 KO
PR8	-	0.9536	0.0113	0.2197	0.7814
PR8CG	-	0.7343	0.0023	0.0947	0.0472
1way ANOVA
Figure 2A
PR8	Vector	ZAP-L	ZAP-S	KHNYN	dKHNYN	TRIM25
Start	-	>0.9999	>0.9999	>0.9999	0.8783	>0.9999
12	-	0.0346	0.0088	0.0057	0.2643	0.671
24	-	0.9577	0.1376	0.1261	0.9891	0.9622
48	-	0.1306	0.012	0.001	0.0624	0.2379
PR8CG	Vector	ZAP-L	ZAP-S	KHNYN	dKHNYN	TRIM25
Start	-	0.8783	>0.9999	0.4532	>0.9999	0.4643
12	-	0.8799	0.0394	0.0021	>0.9999	0.067
24	-	0.8934	0.0357	0.0733	0.1694	0.1864
48	-	0.0339	<0.0001	<0.0001	0.4251	0.8821
2way ANOVA
Figure 2B
PR8	Vector	ZAP-S	Y108A	gZF2
Start	-	0.8242	0.8242	0.3368
12	-	0.0004	0.0063	0.1388
24	-	0.0344	0.0352	0.1879
48	-	0.0941	0.0037	0.3361
PR8CG	Vector	ZAP-S	Y108A	gZF2
Start	-	0.6951	0.6951	>0.9999
12	-	0.0029	0.0282	0.3761
24	-	0.0958	0.7457	0.1009
48	-	0.0093	0.0332	0.045
2way ANOVA
Figure 2C
PR8	Vector	ZAP-L	C899S	ZAP-S	CVIS
Start	-	0.0336	0.6922	0.1592	0.1592
12	-	0.3546	0.6375	0.1917	0.5269
24	-	0.0128	0.0017	<0.0001	0.9992
48	-	0.7325	0.1338	0.0037	0.001
PR8CG	Vector	ZAP-L	C899S	ZAP-S	CVIS
Start	-	0.881	0.7434	0.7434	0.9898
12	-	0.0891	0.2077	0.0145	0.4769
24	-	0.8652	0.9998	0.009	0.0204
48	-	0.1995	0.2524	0.0108	0.0212
2way ANOVA
Figure 2D
PR8	Vector	KHNYN	dKHNYN	AQDE	dAQDE
Start	-	>0.9999	>0.9999	0.9685	>0.9999
12	-	0.0254	0.0114	0.0085	0.0364
24	-	0.0157	0.0107	0.0202	0.025
48	-	0.9372	0.3123	0.5821	0.3267
PR8CG	Vector	KHNYN	dKHNYN	AQDE	dAQDE
Start	-	0.7529	>0.9999	0.9091	0.7529
12	-	0.0966	0.1376	0.1117	0.5697
24	-	0.0406	0.0508	0.054	0.5081
48	-	0.0158	0.3289	0.756	0.3245
2way ANOVA
Figure 3C
48hpi	A549	Vector	LacZ	ZAP KO1	ZAP KO2	KHNYN KO1	KHNYN KO2
PR8	-	0.9892	0.9588	0.012	<0.0001	0.2681	0.0741
PR8CG	-	0.1021	0.2926	0.6816	0.0002	0.1189	0.0019
1way ANOVA
Figure 3D
48hpi	A549	Vector	ZK KO1	ZK KO2
PR8	-	0.724	0.0224	0.1062
PR8CG	-	0.9754	<0.0001	0.0045
1way ANOVA
Figure 3E
48hpi	A549	LacZ	TRIM25 KO1	TRIM25 KO2
PR8	-	0.004	0.563	0.1828
PR8CG	-	0.0545	0.7047	0.9867
1way ANOVA
Figure 4F
24hpi	YFP	Platypus
PR8	-	0.000832
Cal04	-	0.025875
OH175	-	0.002263
Multiple t tests
Figure S3F
PR8	DF-1	shScramble	shggaZAP1	shggaZAP2	shggaZAP3
Start	0.9685	-	0.9685	0.9685	0.7891
24	0.0351	-	0.4333	0.4878	0.345
48	0.0245	-	0.1665	0.9992	0.1262
PR8CG	DF-1	shScramble	shggaZAP1	shggaZAP2	shggaZAP3
Start	0.3785	-	0.3785	0.881	0.9557
24	0.0047	-	0.3031	0.3375	0.9518
48	0.6728	-	0.6169	0.999	0.1148
2way ANOVA
Figure S3G
48 hpi	CCL-141	siNeg	1nM siZAP	10nM siZAP
PR8	0.0567	-	0.0703	0.4414
PR8CG	0.0007	-	0.0532	0.1577
1way ANOVA

### Sheet: Graphed Values
Graphed values
Figure 1D	pfu/mL
48 hpi	Vector			mNeongreen			mNG-ggaZAP			ggaZAP
PR8	3550000	3100000	2950000	3600000	3100000	3050000	3250000	3300000	2850000	2850000	2650000	2750000
PR8CG	340000	335000	355000	365000	405000	435000	285000	345000	315000	280000	295000	310000
Figure 1F	pfu/mL
PR8	mNG			mNG-ggaZAP			mNG-C713S			mNG-hZF2			mNG-hZF2.C713S
0	0	0	50	100	0	0	0	50	0	0	0	50	0	0	1
12	46500	47000	42500	36500	27000	41000	30500	18500	27000	9500	10000	10500	35500	24500	31000
24	900000	750000	700000	1000000	850000	750000	750000	350000	440000	750000	350000	600000	850000	550000	850000
48	20500000	16000000	13000000	30500000	24000000	27500000	30500000	22000000	29500000	21500000	36500000	30000000	28500000	28000000	28000000
PR8CG	mNG			mNG-ggaZAP			mNG-C713S			mNG-hZF2			mNG-hZF2.C713S
0	100	0	0	250	50	50	0	50	50	0	100	0	0	0	1
12	63500	45500	59500	28500	19000	22500	17000	18000	18000	13500	9500	21500	14500	19000	19000
24	600000	500000	600000	335000	250000	310000	265000	235000	230000	245000	215000	220000	380000	245000	360000
48	1600000	1900000	2300000	2650000	2200000	1750000	2250000	2150000	1800000	2300000	1550000	1750000	1800000	2850000	2300000
Figure 1G	pfu/mL
48hpi	DF-1			LacZ			ggaZAP-1			ggaZAP-2			ggaZAP-3
PR8	4600000	5350000	4800000	3200000	4500000	4600000	5200000	6050000	5000000	4700000	4200000	4900000	4700000	4400000	4800000
PR8CG	350000	240000	235000	250000	305000	295000	290000	270000	265000	255000	280000	380000	340000	340000	345000
Figure 1H	pfu/mL
48hpi	CCL-141			LacZ			aplZAP-1			aplZAP-2			aplZAP-3
PR8	24500000	17000000	19000000	17500000	20000000	28000000	7000000	10000000	7500000	12000000	18500000	11500000	20000000	18500000	13500000
PR8CG	480000	430000	340000	410000	385000	330000	290000	160000	180000	320000	295000	315000	340000	280000	255000
Figure 2A	pfu/mL
PR8	Vector			ZAP-L			ZAP-S			KHNYN			dKHNYN			TRIM25
0	0	5	0	5	0	0	0	0	5	0	0	5	0	0	1	5	0	0
12	3750	3850	3300	2750	2500	2500	2400	1900	2100	1700	1450	1700	2400	3300	3050	3100	3400	3600
24	80000	150000	130000	120000	85000	115000	45500	36500	35000	34500	31500	34000	120000	105000	170000	120000	100000	105000
48	4850000	4450000	4800000	13000000	8000000	12500000	2300000	1400000	2200000	1450000	1300000	1300000	3850000	3750000	4250000	3500000	3850000	4450000
PR8CG	Vector			ZAP-L			ZAP-S			KHNYN			dKHNYN			TRIM25
0	1	0	0	0	5	0	0	0	1	6	6	0	0	0	1	5	0	5
12	1450	1350	1300	1650	1200	1600	750	500	300	650	600	450	1350	1150	1600	1100	850	800
24	23000	16500	16500	21000	15500	11500	5500	3000	6000	11000	6000	9500	26000	27000	25000	9000	13000	13500
48	220000	215000	230000	300000	350000	335000	12000	20000	19500	37500	36000	28000	295000	290000	220000	230000	240000	215000
Figure 2B	pfu/mL
PR8	Vector			ZAP-S			Y108A			gZF2
0	0	50	50	0	50	0	50	0	0	0	0	1
12	4650	4200	4300	1150	1600	1050	2600	2550	2700	3950	2950	3500
24	90000	120000	120000	40500	48000	50500	39500	44500	47500	95000	80000	70000
48	3350000	3100000	2900000	2400000	1700000	1200000	1450000	1850000	1350000	3350000	3400000	4150000
PR8CG	Vector			ZAP-S			Y108A			gZF2
0	0	0	50	0	0	1	0	0	1	0	50	0
12	1450	1250	1300	500	550	450	2450	2100	2000	1600	1400	2050
24	25500	13000	26000	8500	2000	6000	31000	25000	21500	39000	31500	40000
48	125000	125000	105000	37000	35000	40500	275000	210000	230000	335000	305000	435000
Figure 2C	pfu/mL
PR8	Vector			ZAP-L			C899S			ZAP-S			CVIS
0	150	150	150	50	0	0	50	0	200	0	100	50	0	50	100
12	12000	6100	17500	4850	4700	5550	10500	5500	6650	1550	1200	2400	5950	6950	7800
24	295000	300000	295000	115000	150000	155000	185000	185000	170000	46000	44000	53000	290000	315000	280000
48	17000000	17500000	19000000	22000000	18500000	17500000	24000000	26000000	20500000	4450000	4500000	4750000	28000000	26500000	27000000
PR8CG	Vector			ZAP-L			C899S			ZAP-S			CVIS
0	50	0	50	0	50	0	50	50	50	50	50	50	0	150	0
12	3350	3400	2500	2050	1650	1850	2700	1900	1950	450	700	950	2700	2300	2750
24	36000	35500	45000	32500	41000	34000	39000	39500	37000	7000	8000	12000	65500	69500	82000
48	500000	400000	500000	1000000	645000	1200000	950000	1200000	600000	75000	90000	110000	1650000	1250000	1450000
Figure 2D	pfu/mL
PR8	Vector			KHNYN			dKHNYN			AQDE			dAQDE
0	50	0	0	0	0	50	50	0	0	100	0	0	50	0	0
12	15000	11500	12500	3700	3900	4300	5850	4800	3450	2800	2350	4200	6500	5550	5800
24	415000	460000	355000	135000	175000	180000	180000	200000	120000	190000	150000	185000	115000	240000	190000
48	8200000	13000000	15000000	5950000	14000000	11000000	8000000	7500000	7000000	8000000	8500000	11000000	7000000	7000000	9000000
PR8CG	Vector			KHNYN			dKHNYN			AQDE			dAQDE
0	50	0	0	0	0	1	50	0	0	150	0	0	0	0	1
12	9000	10000	5000	2250	1500	750	2750	2150	2100	1650	1700	1350	6850	4650	5850
24	270000	235000	185000	95000	70000	70000	85000	100000	140000	100000	85000	80000	170000	190000	210000
48	595000	700000	700000	100000	300000	250000	750000	800000	1050000	800000	1250000	550000	800000	750000	700000
Figure 3C	pfu/mL
48hpi	A549 Parent			Vector			LacZ			ZAP KO 1			ZAP KO 2			KHNYN KO 1			KHNYN KO 2
PR8	1450000	1200000	1800000	1500000	1750000	1600000	1200000	1650000	1300000	495000	850000	930000	165000	160000	50000	1500000	900000	900000	650000	1150000	1050000
PR8CG	550000	320000	370000	275000	370000	270000	280000	280000	245000	285000	465000	280000	95000	55000	70000	355000	235000	230000	140000	145000	155000
Figure 3D	pfu/mL
48hpi	A549 Parent			Vector			ZAP+KHNYN 1			ZAP+KHNYN 2
PR8	1850000	1200000	1000000	1850000	1800000	1150000	2100000	2700000	2200000	545000	565000	900000
PR8CG	410000	210000	145000	260000	335000	350000	2550000	1900000	2550000	1100000	900000	1300000
Figure 3E	pfu/mL
48hpi	A549 Parent			LacZ			TRIM25 KO 1			TRIM25 KO 2
PR8	4500000	4650000	4450000	1150000	1600000	2750000	3650000	3000000	5000000	3350000	2900000	3900000
PR8CG	240000	190000	240000	100000	40000	155000	250000	105000	195000	230000	190000	285000
Figure 4C	Relative infectivity (% ROSV positive)
ng plasmid	Mock			ZAP-L			Y108A-L			C899S			ZAP-S			Y108A-S			ZAP-S +CVIS			mNG-ZAP-L
100	100.22	98.2415	101.538	20.4395	17.8022	14.5055	106.154	98.9009	100.22	94.9448	89.0108	89.0108	85.0548	88.3515	92.9668	90.9888	87.6921	69.2306	40.2197	42.1977	38.901	58.0219	56.0438	54.7252
200	96.9229	94.9448	102.198	10.5494	7.25273	8.57141	87.6921	82.4174	63.2966	93.6262	87.0328	92.3075	84.3954	77.1427	85.0548	94.9448	85.0548	94.2855	17.8022	17.1428	13.8461	26.3736	27.0329	27.0329
400	79.78	79.78	78.4614	3.2967	4.61537	5.27471	87.0328	82.4174	86.3734	68.5713	62.6372	53.4065	51.4285	52.0878	48.7911	99.5602	89.6701	89.6701	4.61537	4.61537	3.95604	9.89009	10.5494	9.89009
Figure 4D	Relative infectivity (% ROSV positive)
ng plasmid	Mock			ZAP-L			C899S			ggaZAP			C710S			aplZAP			C714S			Y101A
100	79.3014	80.4044	78.5294	47.4265	43.897	41.0294	79.1911	74.8897	76.6544	69.2647	68.1617	67.6103	69.2647	68.9338	70.8088	58.3456	60.772	57.022	62.2059	64.6323	63.8603	70.9191	72.1323	71.6912
200	81.2867	81.8382	82.1691	22.8309	23.1618	24.1544	70.8088	71.9117	67.0588	69.0441	68.3823	66.6176	70.8088	69.375	72.2426	49.3015	50.5147	49.4117	56.6912	55.0367	53.272	65.4044	67.3897	69.4853
400	101.471	99.4853	99.0441	13.125	12.9044	12.4632	71.9117	70.5882	72.022	64.0809	65.7353	61.9853	75.3309	75.3309	75.2206	38.1618	38.0515	38.8235	50.8456	49.8529	49.7426	60.1103	63.5294	61.6544
Figure 4E	Relative infectivity (% ROSV positive)
ng plasmid	Mock			KHNYN			dKHNYN			AQDE			dAQDE			Pig			Dog			Platypus
100	103.785	98.4227	97.7918	65.9306	60.8833	58.0442	78.8644	79.4953	76.6562	82.6498	79.8107	75.3943	102.524	96.53	100.315	63.7224	59.6215	41.6404	103.785	105.047	100	7.88644	7.57098	7.57098
200	78.5489	76.6562	69.0852	44.795	39.4322	45.1104	62.4606	59.306	47.6341	60.2524	70.0315	75.0789	86.1199	85.1735	81.388	44.4795	39.1167	41.0095	93.6909	88.3281	60.8833	4.73186	5.67823	5.67823
400	80.1262	82.0189	82.3344	31.5457	32.1767	29.653	59.306	58.3596	55.836	66.5615	58.6751	47.3186	86.1199	91.4826	93.6909	36.2776	35.6467	37.8549	119.874	107.571	106.625	4.10095	3.78549	3.78549
Figure 4F	Relative infectivity (% IAV positive)
	YFP				YFP-oanKHNYN
PR8	19.889	21.327	23.147	22.062	15.421	13.916	13.64	11.516
Cal04	19.929	20.772	23.221	29.591	16.856	-	13.656	14.067
OH175	69.01	76.127	80.074	70.141	57.035	58.096	53.099	59.187
Figure 4G	Relative Minigenome Activity (% mCherry positive)
	mNG	Human	Pig	Dog	Platypus
	119.441	46.2344	37.1451	45.6186	27.8096
	99.8584	57.91	52.5402	62.0235	35.5441
	92.518	80.5715	73.1572	92.2717	49.0424
	88.1828	74.0193	66.9992	82.1972	50.6928
S3E Figure	Fold Enrichment (IFN+ over mock treated)
	Parental DF1	shScramble	shggaZAP1	shggaZAP2	shggaZAP3
ggaZC3HAV1	7.19336	6.7039	6.33496	3.11469	4.13152
S3F Figure	pfu/mL
PR8	DF-1			shScramble			shggaZAP1			shggaZAP2			shggaZAP3
0	0	0	50	0	0	100	50	0	0	50	0	0	50	100	50
24	265000	260000	270000	110000	165000	110000	115000	90000	75000	110000	95000	90000	105000	95000	50000
48	7400000	6450000	5350000	2100000	2500000	3500000	1250000	1200000	1700000	2800000	2900000	2600000	1050000	1000000	1250000
PR8	DF-1			shScramble			shggaZAP1			shggaZAP2			shggaZAP3
0	0	0	1	50	0	50	0	0	1	0	0	50	50	0	100
24	205000	220000	225000	125000	100000	130000	100000	105000	80000	100000	90000	105000	180000	115000	100000
48	340000	500000	605000	390000	440000	335000	215000	405000	315000	420000	325000	445000	540000	505000	460000
S3G Figure	pfu/mL
48hpi	CCL-141			siNeg (5nM)			1nM siZAP			10nM siZAP
PR8	4600000	4800000	4100000	4150000	2250000	3250000	3950000	4700000	4650000	3750000	3650000	4100000
PR8CG	200000	210000	150000	90000	90000	85000	125000	135000	140000	110000	145000	110000
S4C Figure	% Knockout by TIDE Analysis
Chicken guide 1	21.2
Chicken guide 2	61
Chicken guide 3	74
Duck guide 1	40.9
Duck guide 2	28.2
Duck guide 3	54.8
S4D-I Figure	% of sequences with indel
	Chicken			Duck
	guide 1	guide 2	guide 3	guide 1	guide 2	guide 3
Position (bp)	S4D	S4E	S4F	S4G	S4H	S4I
-10	0.6	0.8	0.1	0.1	0.6	1.2
-9	3	0	0	0	0	1.6
-8	1	1.4	0	0	1	0.6
-7	0.2	0.8	0	1.6	2.7	0.5
-6	0.5	2.8	0.3	0.5	1.7	4.9
-5	2.5	2.4	1.2	1.8	2.4	1.8
-4	1.5	3.4	6.4	14.4	5.5	3
-3	1.7	3.8	9.7	2.4	4.1	10.7
-2	3.9	7.7	5.3	3	2.6	5.1
-1	2.6	29.1	6.3	7.4	5.8	1.8
0	72.9	31.8	19.7	19.2	5.6	29
1	2.9	8.8	41.4	2.8	1.1	23.6
2	0	0	3.5	1	0.5	0
3	0	0	0	0	0.2	0
4	0.1	0	0	1.5	0	0
5	0	0	0	2.4	0	0
6	0.8	0	0	0	0	0
7	0	0	0	0	0	0
8	0	0	0	0.3	0	0
9	0	0	0	1.5	0	0
10	0	0	0	0	0	0
S6A Figure	pfu/mL
	YFP		ZAP-L		ZAP-S		ggaZAP		KHNYN		dKHNYN		oanKHNYN
PR8	45000000	41500000	40000000	42000000	25000000	26500000	41000000	39500000	21000000	23000000	41500000	40500000	42000000	41000000
PR8CG	17500000	15000000	12500000	13500000	1500000	1400000	17000000	15000000	1450000	1500000	14500000	14000000	2800000	2400000
OH175	190000	180000	185000	140000	100000	120000	195000	210000	70000	75000	165000	160000	125000	110000
S6D Figure	Fold enrichment over DF1
	PR8	PR8CG
DF1	0	0
YFP	0.369465	1.91036
ZAP-L	2.66286	5.81704
ZAP-S	2.82572	17.6424
ggaZAP	2.20457	1.80723
KHNYN	5.29813	36.9212
dKHNYN	1.98968	17.0048
oanKHNYN	3.29967	2.09953
S8A Figure	Relative infectivity (% ROSV positive)
ng plasmid	Mock			mNG-hsaZAP-L			mNG-sscZAP-L			mNG-sscZAP-S			mNG-cfaZAP-L			mNG-cfaZAP-S			mNG-oanZAP			mNG-oanZAP(C653S)
100	100.411	99.4867	95.9446	50.9754	55.9035	57.1356	67.9158	68.8399	68.8399	89.0144	86.2423	84.2403	70.9959	74.384	67.4538	77.3101	82.0842	87.7824	83.7783	89.7844	83.9323	85.7803	83.7783	86.0883
200	101.027	100.103	96.0986	21.8686	20.0205	17.7105	58.8296	60.8317	66.0678	48.0493	51.1294	54.3635	31.7249	29.7228	29.7228	106.571	102.567	98.8707	76.6941	86.3963	93.1725	65.1438	64.3737	65.4518
400	99.7947	99.1787	101.027	4.46612	4.46612	4.31212	26.0267	26.7967	23.7166	48.6653	51.4374	57.1356	9.08625	8.93224	9.39426	79.3122	74.538	80.3902	53.1314	52.0534	47.1253	54.8255	58.8296	61.1397
S8B Figure	Relative infectivity (% ROSV positive)
ng plasmid	Mock			mNG-hsaKHNYN			mNG-sscKHNYN			mNG-sscKHNYN DD/AA			mNG-cfaKHNYN			mNG-cfaKHNYN DD/AA			mNG-oanKHNYN			mNG-oanKHNYN DD/AA
100	92.7804	91.6097	91.6097	90.7316	96.878	103.024	50.0487	50.3414	49.1707	71.9999	72.878	74.6341	98.0487	95.9999	92.7804	79.317	88.3902	90.7316	18.1463	17.561	16.6829	31.317	33.3658	30.1463
200	89.2682	87.8048	88.6828	65.5609	65.5609	65.2682	19.9024	20.4878	21.0732	42.439	45.0731	46.5365	82.5365	86.6341	84.878	70.2438	65.5609	67.0243	7.31707	8.4878	8.4878	16.9756	18.439	19.3171
400	97.4633	97.1706	105.366	7.31707	6.7317	7.31707	2.63414	2.34146	2.04878	31.0244	31.0244	32.4878	55.9024	55.317	55.9024	36.5853	36.878	37.7561	2.04878	2.04878	1.7561	6.7317	6.43902	7.02438
S8C Figure	Relative infectivity (% ROSV positive)
ng plasmid	Mock			mNG-hsaKHNYN			mNG-sscKHNYN			mNG-sscKHNYN DD/AA			mNG-cfaKHNYN			mNG-cfaKHNYN DD/AA			mNG-oanKHNYN			mNG-oanKHNYN DD/AA
100	84.2225	76.5659	75.8699	21.5777	21.5777	20.1856	33.4106	34.1066	32.0185	49.4198	48.7238	50.1159	79.3502	73.0857	69.6054	66.8212	68.9094	66.1251	61.2528	62.6449	63.3409	68.2133	66.1251	66.1251
200	75.1738	78.6541	74.4778	9.0487	8.35265	9.0487	7.65659	7.65659	8.35265	40.3711	45.2435	41.7632	61.2528	64.037	62.6449	96.7515	90.487	87.0068	53.5962	50.8119	51.508	43.8514	45.2435	46.6356
400	99.5357	98.8397	101.624	2.78422	2.78422	2.78422	4.87238	4.17632	4.87238	24.3619	23.6658	22.2737	51.508	54.9883	53.5962	107.192	104.408	107.888	75.1738	73.0857	75.8699	99.5357	90.487	90.487
S8D Figure	Relative infectivity (% ROSV positive)
ng plasmid	HIV[mCh] with HIV-1 Env			HIV[mCh] with VSV-G			HIV[mCh] with RABV-G			HIV+CpG[mCh] with VSV-G			MLV[mCh] with VSV-G
Mock	110.352	98.4581	91.1894	102.418	98.5775	99.0043	117.472	85.8736	96.6543	104.359	97.6923	97.9487	98.6207	99.3103	89.6552
100	60.793	64.7577	60.793	76.6714	71.266	73.9687	92.9368	96.2825	94.7955	11.0256	10	9.74359	95.8621	103.448	100.69
200	33.0396	35.6828	33.7004	52.2048	53.0583	52.3471	51.6729	62.4535	59.4796	5.38462	5.64103	5.38462	59.3103	64.1379	63.4483
400	19.163	0.660793	1.98238	25.7468	25.4623	25.889	32.7138	36.4312	57.2491	2.5641	2.82051	3.58974	28.9655	30.3448	33.1034
S8E Figure	Relative infectivity (% ROSV positive)
ng plasmid	Mock				mNG-hsaKHNYN				mNG-sscKHNYN				mNG-sscKHNYN DD/AA				mNG-cfaKHNYN				mNG-cfaKHNYN DD/AA				mNG-oanKHNYN				mNG-oanKHNYN DD/AA
100	93.9599	97.8116	96.7456	98.7428	65.4975	68.9526	65.8624	70.6849	52.326	52.5687	54.0551	50.4652	47.8779	49.8164	50.5699	50.8079	63.275	65.4388	66.8967	68.8067	69.4634	69.3429	74.9268	72.4664	13.4317	11.3805	13.0573	12.0151	37.9393	38.5913	36.5862	37.0256
200	94.0726	92.4339	92.9066	95.0149	41.7672	42.8491	42.3605	44.2118	20.7369	23.8937	23.7398	24.027	32.9613	32.9185	34.535	32.9693	60.5814	60.7162	62.3613	64.8646	68.8622	71.9096	72.2966	72.0936	7.94924	8.82649	8.15388	8.05552	19.0173	17.8116	18.0178	18.4493
400	98.5128	101.92	99.7279	99.839	21.7807	22.3454	23.5542	24.5711	6.8721	8.06345	8.51081	-	29.1874	28.2308	29.0986	28.6591	39.3369	36.8606	40.6726	39.8001	50.4414	49.4928	50.7063	50.4969	4.74797	4.5576	4.27682	6.14872	9.82748	10.324	9.44676	8.45846
